# Probiotic consortia improve anti-viral immunity to SARS-CoV-2 in Ferrets

**DOI:** 10.1101/2021.07.23.453521

**Authors:** J Lehtinen Markus, Kumar Ritesh, Zabel Bryan, M Mäkelä Sanna, Nedveck Derek, Tang Peipei, Latvala Sinikka, Guery Sebastien, R Budinoff Charles

## Abstract

Probiotics have been suggested as one solution to counter detrimental health effects by SARS-CoV-2, however, data so far is scarce. We tested the effect of two probiotic consortia, OL-1 and OL-2, against SARS-CoV-2 in ferrets and assessed their effect on cytokine production and transcriptome in a human monocyte-derived macrophage (Mf) and dendritic cell (DC) model.

The results showed that the consortia significantly reduced the viral load, modulated immune response, and regulated viral receptor expression in ferrets compared to placebo. In human Mf and DC model, OL-1 and OL-2 induced cytokine production and genes related to SARS-CoV-2 anti-viral immunity.

The study results indicate that probiotic stimulation of the ferret immune system leads to improved anti-viral immunity against SARS-COV-2 and that critical genes and cytokines for anti-SARS-CoV-2 immunity are stimulated in human immune cells *in vitro*. The effect of the consortia against SARS-CoV-2 warrants further investigations in human clinical trials.
