## Supplemental Table 2 for "Probiotic consortia improve anti-viral immunity to SARS-CoV-2 in Ferrets"

comparison	path_id	pathNames	totalPert	pComb.fdr	cell type
OL-1/ctrl	path:hsa04060	Cytokine-cytokine receptor interaction	285.3747626	4.77E-07	Mf
OL-1/ctrl	path:hsa04061	Viral protein interaction with cytokine and cytokine receptor	177.1465712	4.77E-07	Mf
OL-1/ctrl	path:hsa04062	Chemokine signaling pathway	456.2122703	4.77E-07	Mf
OL-1/ctrl	path:hsa04668	TNF signaling pathway	109.3973917	4.77E-07	Mf
OL-1/ctrl	path:hsa05323	Rheumatoid arthritis	91.42694024	4.77E-07	Mf
OL-1/ctrl	path:hsa05200	Pathways in cancer	282.8487251	5.18E-07	Mf
OL-1/ctrl	path:hsa05140	Leishmaniasis	64.45064106	2.69E-06	Mf
OL-1/ctrl	path:hsa04064	NF-kappa B signaling pathway	112.5884298	2.69E-06	Mf
OL-1/ctrl	path:hsa04380	Osteoclast differentiation	121.118385	4.14E-06	Mf
OL-1/ctrl	path:hsa04621	NOD-like receptor signaling pathway	113.3497071	4.82E-06	Mf
OL-1/ctrl	path:hsa05134	Legionellosis	54.248973	1.26E-05	Mf
OL-1/ctrl	path:hsa04625	C-type lectin receptor signaling pathway	75.51148544	1.28E-05	Mf
OL-1/ctrl	path:hsa05133	Pertussis	72.56018473	2.34E-05	Mf
OL-1/ctrl	path:hsa05164	Influenza A	100.9548592	2.54E-05	Mf
OL-1/ctrl	path:hsa04657	IL-17 signaling pathway	83.87661169	3.67E-05	Mf
OL-1/ctrl	path:hsa04610	Complement and coagulation cascades	52.18304585	3.69E-05	Mf
OL-1/ctrl	path:hsa05321	Inflammatory bowel disease	239.0323999	8.79E-05	Mf
OL-1/ctrl	path:hsa04933	AGE-RAGE signaling pathway in diabetic complications	58.86466563	1.70E-04	Mf
OL-1/ctrl	path:hsa05152	Tuberculosis	93.32173922	1.84E-04	Mf
OL-1/ctrl	path:hsa04659	Th17 cell differentiation	75.91648974	5.38E-04	Mf
OL-1/ctrl	path:hsa04940	Type I diabetes mellitus	35.55879688	5.50E-04	Mf
OL-1/ctrl	path:hsa04658	Th1 and Th2 cell differentiation	1340.19242	6.69E-04	Mf
OL-1/ctrl	path:hsa05144	Malaria	25.01921941	7.14E-04	Mf
OL-1/ctrl	path:hsa05163	Human cytomegalovirus infection	125.1980683	9.77E-04	Mf
OL-1/ctrl	path:hsa05418	Fluid shear stress and atherosclerosis	58.03724971	0.001183801	Mf
OL-1/ctrl	path:hsa05169	Epstein-Barr virus infection	95.65713225	0.001191794	Mf
OL-1/ctrl	path:hsa04216	Ferroptosis	15.7980457	0.001252254	Mf
OL-1/ctrl	path:hsa04620	Toll-like receptor signaling pathway	68.28116604	0.002124306	Mf
OL-1/ctrl	path:hsa04115	p53 signaling pathway	21.70519779	0.002169239	Mf
OL-1/ctrl	path:hsa05202	Transcriptional misregulation in cancer	39.54263796	0.002190076	Mf
OL-1/ctrl	path:hsa05206	MicroRNAs in cancer	38.5989212	0.002190076	Mf
OL-1/ctrl	path:hsa05142	Chagas disease	65.38078751	0.002190076	Mf
OL-1/ctrl	path:hsa05146	Amoebiasis	66.72993133	0.002190076	Mf
OL-1/ctrl	path:hsa04010	MAPK signaling pathway	116.7850804	0.002605865	Mf
OL-1/ctrl	path:hsa05145	Toxoplasmosis	63.50974936	0.002702816	Mf
OL-1/ctrl	path:hsa05120	Epithelial cell signaling in Helicobacter pylori infection	44.01908726	0.002839392	Mf
OL-1/ctrl	path:hsa05332	Graft-versus-host disease	25.61786997	0.002852123	Mf
OL-1/ctrl	path:hsa04218	Cellular senescence	76.46592867	0.0029383	Mf
OL-1/ctrl	path:hsa05143	African trypanosomiasis	24.72614812	0.004162613	Mf
OL-1/ctrl	path:hsa05162	Measles	71.28778776	0.004206029	Mf
OL-1/ctrl	path:hsa05150	Staphylococcus aureus infection	25.06461458	0.004614754	Mf
OL-1/ctrl	path:hsa04210	Apoptosis	56.96979728	0.00556101	Mf
OL-1/ctrl	path:hsa04630	JAK-STAT signaling pathway	62.60369046	0.005879566	Mf
OL-1/ctrl	path:hsa04623	Cytosolic DNA-sensing pathway	39.62820212	0.006593844	Mf
OL-1/ctrl	path:hsa05222	Small cell lung cancer	50.68406742	0.006857858	Mf
OL-1/ctrl	path:hsa04217	Necroptosis	68.372456	0.007746842	Mf
OL-1/ctrl	path:hsa04613	Neutrophil extracellular trap formation	33.40579093	0.007808977	Mf
OL-1/ctrl	path:hsa05330	Allograft rejection	19.05147864	0.014614243	Mf
OL-1/ctrl	path:hsa05410	Hypertrophic cardiomyopathy	18.35610464	0.016371346	Mf
OL-1/ctrl	path:hsa05167	Kaposi sarcoma-associated herpesvirus infection	82.77645082	0.020545514	Mf
OL-1/ctrl	path:hsa01523	Antifolate resistance	16.06371686	0.03039088	Mf
OL-1/ctrl	path:hsa04672	Intestinal immune network for IgA production	17.19506461	0.03039088	Mf
OL-1/ctrl	path:hsa03320	PPAR signaling pathway	18.5989769	0.03039088	Mf
OL-1/ctrl	path:hsa05219	Bladder cancer	20.52027311	0.03039088	Mf
OL-1/ctrl	path:hsa05416	Viral myocarditis	25.91124258	0.033590719	Mf
OL-1/ctrl	path:hsa05171	Coronavirus disease - COVID-19	128.8738255	0.033590719	Mf
OL-1/ctrl	path:hsa05130	Pathogenic Escherichia coli infection	101.6242448	0.036473176	Mf
OL-1/ctrl	path:hsa05322	Systemic lupus erythematosus	17.36133432	0.03774085	Mf
OL-1/ctrl	path:hsa05165	Human papillomavirus infection	113.7281294	0.038460109	Mf
OL-1/ctrl	path:hsa04360	Axon guidance	79.75648178	0.041835904	Mf
OL-1/ctrl	path:hsa04071	Sphingolipid signaling pathway	30.39987003	0.043391138	Mf
OL-1/ctrl	path:hsa04066	HIF-1 signaling pathway	36.13640389	0.053912584	Mf
OL-1/ctrl	path:hsa04512	ECM-receptor interaction	26.10955425	0.053912584	Mf
OL-1/ctrl	path:hsa04146	Peroxisome	14.3665295	0.053988685	Mf
OL-1/ctrl	path:hsa05220	Chronic myeloid leukemia	20.72162953	0.057045233	Mf
OL-1/ctrl	path:hsa04924	Renin secretion	24.87429694	0.059743815	Mf
OL-1/ctrl	path:hsa05010	Alzheimer disease	96.29022554	0.059743815	Mf
OL-1/ctrl	path:hsa05221	Acute myeloid leukemia	13.66851887	0.06037614	Mf
OL-1/ctrl	path:hsa04622	RIG-I-like receptor signaling pathway	32.55253565	0.061162638	Mf
OL-1/ctrl	path:hsa05131	Shigellosis	96.43741908	0.061917618	Mf
OL-1/ctrl	path:hsa04080	Neuroactive ligand-receptor interaction	43.32889661	0.064239252	Mf
OL-1/ctrl	path:hsa04979	Cholesterol metabolism	12.99632383	0.06511645	Mf
OL-1/ctrl	path:hsa04916	Melanogenesis	68.30811796	0.065311096	Mf
OL-1/ctrl	path:hsa05205	Proteoglycans in cancer	80.79062155	0.071247762	Mf
OL-1/ctrl	path:hsa05225	Hepatocellular carcinoma	52.85638452	0.07427851	Mf
OL-1/ctrl	path:hsa04810	Regulation of actin cytoskeleton	60.93070773	0.091951467	Mf
OL-1/ctrl	path:hsa04662	B cell receptor signaling pathway	19.41509559	0.093061497	Mf
OL-1/ctrl	path:hsa05022	Pathways of neurodegeneration - multiple diseases	104.4558124	0.093061497	Mf
OL-1/ctrl	path:hsa05412	Arrhythmogenic right ventricular cardiomyopathy	14.94400881	0.093061497	Mf
OL-1/ctrl	path:hsa05161	Hepatitis B	163.5523548	0.095603296	Mf
OL-1/ctrl	path:hsa04614	Renin-angiotensin system	5.134221593	0.099529978	Mf
OL-2/ctrl	path:hsa04740	Olfactory transduction	1398.994311	2.44E-06	Mf
OL-2/ctrl	path:hsa04060	Cytokine-cytokine receptor interaction	359.6396043	9.43E-05	Mf
OL-2/ctrl	path:hsa05168	Herpes simplex virus 1 infection	334.7915664	8.75E-04	Mf
OL-2/ctrl	path:hsa04620	Toll-like receptor signaling pathway	109.1235154	8.75E-04	Mf
OL-2/ctrl	path:hsa05164	Influenza A	184.8228276	0.002028697	Mf
OL-2/ctrl	path:hsa04061	Viral protein interaction with cytokine and cytokine receptor	139.220595	0.002028697	Mf
OL-2/ctrl	path:hsa05162	Measles	177.860734	0.002028697	Mf
OL-2/ctrl	path:hsa05160	Hepatitis C	160.2546165	0.002542757	Mf
OL-2/ctrl	path:hsa04668	TNF signaling pathway	77.0849243	0.004449305	Mf
OL-2/ctrl	path:hsa04623	Cytosolic DNA-sensing pathway	90.40298207	0.006037051	Mf
OL-2/ctrl	path:hsa04625	C-type lectin receptor signaling pathway	64.53538598	0.006915951	Mf
OL-2/ctrl	path:hsa04621	NOD-like receptor signaling pathway	237.1136893	0.006915951	Mf
OL-2/ctrl	path:hsa04080	Neuroactive ligand-receptor interaction	206.6570525	0.009977197	Mf
OL-2/ctrl	path:hsa05161	Hepatitis B	762.6588357	0.033554376	Mf
OL-2/ctrl	path:hsa04216	Ferroptosis	9.004680914	0.033554376	Mf
OL-2/ctrl	path:hsa05169	Epstein-Barr virus infection	300.2247992	0.033554376	Mf
OL-2/ctrl	path:hsa04742	Taste transduction	86.08797081	0.033554376	Mf
OL-2/ctrl	path:hsa04630	JAK-STAT signaling pathway	167.2737197	0.033554376	Mf
OL-2/ctrl	path:hsa04217	Necroptosis	273.5502804	0.037335447	Mf
OL-2/ctrl	path:hsa04744	Phototransduction	132.2464102	0.037335447	Mf
OL-2/ctrl	path:hsa03320	PPAR signaling pathway	29.98374991	0.044117257	Mf
OL-2/ctrl	path:hsa05134	Legionellosis	41.14999421	0.044117257	Mf
OL-2/ctrl	path:hsa04218	Cellular senescence	79.47653681	0.052038248	Mf
OL-2/ctrl	path:hsa04622	RIG-I-like receptor signaling pathway	83.58150205	0.052278128	Mf
OL-2/ctrl	path:hsa05200	Pathways in cancer	625.4515382	0.052397476	Mf
OL-2/ctrl	path:hsa05321	Inflammatory bowel disease	86.38474154	0.05554679	Mf
OL-2/ctrl	path:hsa04115	p53 signaling pathway	24.83200096	0.05554679	Mf
OL-2/ctrl	path:hsa05203	Viral carcinogenesis	31.96077945	0.05554679	Mf
OL-2/ctrl	path:hsa05323	Rheumatoid arthritis	54.8361247	0.05554679	Mf
OL-2/ctrl	path:hsa04657	IL-17 signaling pathway	57.26617318	0.056087249	Mf
OL-2/ctrl	path:hsa05163	Human cytomegalovirus infection	141.0591823	0.072253839	Mf
OL-2/ctrl	path:hsa04610	Complement and coagulation cascades	67.95465329	0.083001641	Mf
OL-2/ctrl	path:hsa04512	ECM-receptor interaction	96.11964867	0.083001641	Mf
OL-2/ctrl	path:hsa04973	Carbohydrate digestion and absorption	74.36315138	0.084810298	Mf
OL-2/ctrl	path:hsa05418	Fluid shear stress and atherosclerosis	48.57932897	0.099684899	Mf
OL-2/ctrl	path:hsa05170	Human immunodeficiency virus 1 infection	104.9633766	0.099862144	Mf
PolyI:C+R848/DMSO	path:hsa04062	Chemokine signaling pathway	364.519516	1.14E-06	Mf
PolyI:C+R848/DMSO	path:hsa04061	Viral protein interaction with cytokine and cytokine receptor	141.2608198	1.14E-06	Mf
PolyI:C+R848/DMSO	path:hsa04060	Cytokine-cytokine receptor interaction	229.1929166	1.14E-06	Mf
PolyI:C+R848/DMSO	path:hsa04668	TNF signaling pathway	86.48930888	2.63E-06	Mf
PolyI:C+R848/DMSO	path:hsa05200	Pathways in cancer	258.3427219	2.63E-06	Mf
PolyI:C+R848/DMSO	path:hsa04621	NOD-like receptor signaling pathway	133.837379	3.70E-06	Mf
PolyI:C+R848/DMSO	path:hsa05134	Legionellosis	57.02423068	3.98E-06	Mf
PolyI:C+R848/DMSO	path:hsa04064	NF-kappa B signaling pathway	85.3174797	5.11E-05	Mf
PolyI:C+R848/DMSO	path:hsa04625	C-type lectin receptor signaling pathway	79.80927442	1.01E-04	Mf
PolyI:C+R848/DMSO	path:hsa05144	Malaria	30.14260254	1.18E-04	Mf
PolyI:C+R848/DMSO	path:hsa05169	Epstein-Barr virus infection	129.0919111	1.31E-04	Mf
PolyI:C+R848/DMSO	path:hsa05323	Rheumatoid arthritis	50.02635118	1.84E-04	Mf
PolyI:C+R848/DMSO	path:hsa05164	Influenza A	101.6794352	2.49E-04	Mf
PolyI:C+R848/DMSO	path:hsa05163	Human cytomegalovirus infection	123.0467062	6.10E-04	Mf
PolyI:C+R848/DMSO	path:hsa05140	Leishmaniasis	49.64195138	0.002344136	Mf
PolyI:C+R848/DMSO	path:hsa05012	Parkinson disease	41.60961312	0.002985411	Mf
PolyI:C+R848/DMSO	path:hsa05146	Amoebiasis	56.05711313	0.00340284	Mf
PolyI:C+R848/DMSO	path:hsa05202	Transcriptional misregulation in cancer	47.69694781	0.00340284	Mf
PolyI:C+R848/DMSO	path:hsa04657	IL-17 signaling pathway	62.54775647	0.00404776	Mf
PolyI:C+R848/DMSO	path:hsa05203	Viral carcinogenesis	48.64978415	0.004761042	Mf
PolyI:C+R848/DMSO	path:hsa05152	Tuberculosis	96.60305421	0.004761042	Mf
PolyI:C+R848/DMSO	path:hsa05162	Measles	81.28948943	0.00482723	Mf
PolyI:C+R848/DMSO	path:hsa04210	Apoptosis	53.05246805	0.00482723	Mf
PolyI:C+R848/DMSO	path:hsa04658	Th1 and Th2 cell differentiation	1370.688016	0.005532798	Mf
PolyI:C+R848/DMSO	path:hsa05222	Small cell lung cancer	64.31545532	0.005532798	Mf
PolyI:C+R848/DMSO	path:hsa05131	Shigellosis	101.6158312	0.005605444	Mf
PolyI:C+R848/DMSO	path:hsa05321	Inflammatory bowel disease	181.8884788	0.005605444	Mf
PolyI:C+R848/DMSO	path:hsa04218	Cellular senescence	78.01091833	0.005605444	Mf
PolyI:C+R848/DMSO	path:hsa05143	African trypanosomiasis	25.78519768	0.005779325	Mf
PolyI:C+R848/DMSO	path:hsa05161	Hepatitis B	264.8083724	0.006525893	Mf
PolyI:C+R848/DMSO	path:hsa04620	Toll-like receptor signaling pathway	68.73391631	0.00728529	Mf
PolyI:C+R848/DMSO	path:hsa04940	Type I diabetes mellitus	21.42759427	0.008782957	Mf
PolyI:C+R848/DMSO	path:hsa04380	Osteoclast differentiation	58.20246751	0.008782957	Mf
PolyI:C+R848/DMSO	path:hsa04933	AGE-RAGE signaling pathway in diabetic complications	53.41868627	0.00926223	Mf
PolyI:C+R848/DMSO	path:hsa05206	MicroRNAs in cancer	39.96134879	0.013036412	Mf
PolyI:C+R848/DMSO	path:hsa05142	Chagas disease	64.25603352	0.016034288	Mf
PolyI:C+R848/DMSO	path:hsa05219	Bladder cancer	15.98433002	0.016034288	Mf
PolyI:C+R848/DMSO	path:hsa04623	Cytosolic DNA-sensing pathway	37.22964276	0.017398038	Mf
PolyI:C+R848/DMSO	path:hsa05145	Toxoplasmosis	64.39268082	0.017398038	Mf
PolyI:C+R848/DMSO	path:hsa04610	Complement and coagulation cascades	39.0965818	0.017398038	Mf
PolyI:C+R848/DMSO	path:hsa05167	Kaposi sarcoma-associated herpesvirus infection	100.6312065	0.018137003	Mf
PolyI:C+R848/DMSO	path:hsa05133	Pertussis	47.04204301	0.019142203	Mf
PolyI:C+R848/DMSO	path:hsa04659	Th17 cell differentiation	63.00523062	0.019142203	Mf
PolyI:C+R848/DMSO	path:hsa05230	Central carbon metabolism in cancer	14.58822694	0.019846638	Mf
PolyI:C+R848/DMSO	path:hsa04912	GnRH signaling pathway	26.63812687	0.020372623	Mf
PolyI:C+R848/DMSO	path:hsa04270	Vascular smooth muscle contraction	20.55258145	0.027260595	Mf
PolyI:C+R848/DMSO	path:hsa04145	Phagosome	33.98637913	0.027506628	Mf
PolyI:C+R848/DMSO	path:hsa04613	Neutrophil extracellular trap formation	32.49476775	0.027506628	Mf
PolyI:C+R848/DMSO	path:hsa04216	Ferroptosis	13.40202649	0.031096854	Mf
PolyI:C+R848/DMSO	path:hsa04512	ECM-receptor interaction	31.81069742	0.031909171	Mf
PolyI:C+R848/DMSO	path:hsa04217	Necroptosis	70.0425477	0.031909171	Mf
PolyI:C+R848/DMSO	path:hsa04630	JAK-STAT signaling pathway	60.55113441	0.032589423	Mf
PolyI:C+R848/DMSO	path:hsa05410	Hypertrophic cardiomyopathy	21.68208089	0.033753948	Mf
PolyI:C+R848/DMSO	path:hsa05132	Salmonella infection	93.7605425	0.035196772	Mf
PolyI:C+R848/DMSO	path:hsa03320	PPAR signaling pathway	18.72771894	0.035814087	Mf
PolyI:C+R848/DMSO	path:hsa05216	Thyroid cancer	6.514774109	0.035814087	Mf
PolyI:C+R848/DMSO	path:hsa05412	Arrhythmogenic right ventricular cardiomyopathy	20.05161056	0.038143141	Mf
PolyI:C+R848/DMSO	path:hsa05130	Pathogenic Escherichia coli infection	81.48386163	0.042526825	Mf
PolyI:C+R848/DMSO	path:hsa05414	Dilated cardiomyopathy	21.3087198	0.043005075	Mf
PolyI:C+R848/DMSO	path:hsa04910	Insulin signaling pathway	41.80559101	0.045113267	Mf
PolyI:C+R848/DMSO	path:hsa05160	Hepatitis C	68.56465001	0.04908949	Mf
PolyI:C+R848/DMSO	path:hsa05165	Human papillomavirus infection	123.6530066	0.04908949	Mf
PolyI:C+R848/DMSO	path:hsa05120	Epithelial cell signaling in Helicobacter pylori infection	32.81907666	0.054569855	Mf
PolyI:C+R848/DMSO	path:hsa05170	Human immunodeficiency virus 1 infection	62.3170662	0.057125625	Mf
PolyI:C+R848/DMSO	path:hsa05166	Human T-cell leukemia virus 1 infection	79.96527473	0.058532326	Mf
PolyI:C+R848/DMSO	path:hsa05205	Proteoglycans in cancer	93.88369636	0.059166406	Mf
PolyI:C+R848/DMSO	path:hsa05022	Pathways of neurodegeneration - multiple diseases	112.3220758	0.059166406	Mf
PolyI:C+R848/DMSO	path:hsa05020	Prion disease	53.29003258	0.060243194	Mf
PolyI:C+R848/DMSO	path:hsa04934	Cushing syndrome	71.86112033	0.068529842	Mf
PolyI:C+R848/DMSO	path:hsa05418	Fluid shear stress and atherosclerosis	49.43323857	0.078484595	Mf
PolyI:C+R848/DMSO	path:hsa04510	Focal adhesion	73.73354808	0.081589672	Mf
PolyI:C+R848/DMSO	path:hsa04979	Cholesterol metabolism	13.51940669	0.081589672	Mf
PolyI:C+R848/DMSO	path:hsa04662	B cell receptor signaling pathway	25.92786654	0.082882828	Mf
PolyI:C+R848/DMSO	path:hsa04010	MAPK signaling pathway	80.78006405	0.082882828	Mf
PolyI:C+R848/DMSO	path:hsa05330	Allograft rejection	13.82268818	0.082882828	Mf
PolyI:C+R848/DMSO	path:hsa05010	Alzheimer disease	95.58929942	0.082882828	Mf
PolyI:C+R848/DMSO	path:hsa04622	RIG-I-like receptor signaling pathway	34.75875445	0.082882828	Mf
PolyI:C+R848/DMSO	path:hsa04022	cGMP-PKG signaling pathway	47.84117652	0.086636179	Mf
PolyI:C+R848/DMSO	path:hsa01523	Antifolate resistance	15.4830189	0.088583766	Mf
PolyI:C+R848/DMSO	path:hsa05014	Amyotrophic lateral sclerosis	58.77377709	0.088903037	Mf
PolyI:C+R848/DMSO	path:hsa04068	FoxO signaling pathway	34.42887724	0.090983761	Mf
PolyI:C+R848/DMSO	path:hsa04915	Estrogen signaling pathway	25.14658632	0.090983761	Mf
PolyI:C+R848/DMSO	path:hsa04146	Peroxisome	20.47678281	0.090983761	Mf
PolyI:C+R848/DMSO	path:hsa04540	Gap junction	15.56527154	0.0932354	Mf
PolyI:C+R848/DMSO	path:hsa04015	Rap1 signaling pathway	50.68480008	0.0932354	Mf
PolyI:C+R848/DMSO	path:hsa04921	Oxytocin signaling pathway	36.41695126	0.094030807	Mf
PolyI:C+R848/DMSO	path:hsa04612	Antigen processing and presentation	23.3137811	0.094048898	Mf
OL-1/ctrl	path:hsa05162	Measles	94.11709615	1.35E-04	DC
OL-1/ctrl	path:hsa05164	Influenza A	100.352255	1.35E-04	DC
OL-1/ctrl	path:hsa04062	Chemokine signaling pathway	73.75225748	2.51E-04	DC
OL-1/ctrl	path:hsa04625	C-type lectin receptor signaling pathway	58.64633782	2.51E-04	DC
OL-1/ctrl	path:hsa05163	Human cytomegalovirus infection	85.06569896	2.51E-04	DC
OL-1/ctrl	path:hsa04659	Th17 cell differentiation	66.72416338	2.51E-04	DC
OL-1/ctrl	path:hsa05131	Shigellosis	103.1132386	2.51E-04	DC
OL-1/ctrl	path:hsa04621	NOD-like receptor signaling pathway	82.03775491	2.51E-04	DC
OL-1/ctrl	path:hsa05200	Pathways in cancer	198.5721763	2.51E-04	DC
OL-1/ctrl	path:hsa05166	Human T-cell leukemia virus 1 infection	88.01627406	2.51E-04	DC
OL-1/ctrl	path:hsa05169	Epstein-Barr virus infection	97.33149035	2.51E-04	DC
OL-1/ctrl	path:hsa05140	Leishmaniasis	44.29134127	2.51E-04	DC
OL-1/ctrl	path:hsa05130	Pathogenic Escherichia coli infection	84.64110893	2.51E-04	DC
OL-1/ctrl	path:hsa05152	Tuberculosis	92.5818561	3.04E-04	DC
OL-1/ctrl	path:hsa04061	Viral protein interaction with cytokine and cytokine receptor	77.4600321	3.14E-04	DC
OL-1/ctrl	path:hsa05133	Pertussis	57.5009431	3.21E-04	DC
OL-1/ctrl	path:hsa05167	Kaposi sarcoma-associated herpesvirus infection	73.63230092	3.24E-04	DC
OL-1/ctrl	path:hsa04530	Tight junction	68.98318642	3.41E-04	DC
OL-1/ctrl	path:hsa04672	Intestinal immune network for IgA production	22.9567996	6.35E-04	DC
OL-1/ctrl	path:hsa04670	Leukocyte transendothelial migration	45.0541987	0.001006462	DC
OL-1/ctrl	path:hsa05203	Viral carcinogenesis	34.36558839	0.00103076	DC
OL-1/ctrl	path:hsa05202	Transcriptional misregulation in cancer	44.14558055	0.001249976	DC
OL-1/ctrl	path:hsa04380	Osteoclast differentiation	42.07568682	0.001339794	DC
OL-1/ctrl	path:hsa05145	Toxoplasmosis	38.30923676	0.001677494	DC
OL-1/ctrl	path:hsa05330	Allograft rejection	20.11074637	0.001719517	DC
OL-1/ctrl	path:hsa04940	Type I diabetes mellitus	18.70866417	0.00206995	DC
OL-1/ctrl	path:hsa04145	Phagosome	35.75177963	0.00206995	DC
OL-1/ctrl	path:hsa05416	Viral myocarditis	23.75287135	0.002283627	DC
OL-1/ctrl	path:hsa04060	Cytokine-cytokine receptor interaction	117.4655695	0.002351792	DC
OL-1/ctrl	path:hsa05323	Rheumatoid arthritis	27.28909616	0.002465911	DC
OL-1/ctrl	path:hsa05120	Epithelial cell signaling in Helicobacter pylori infection	21.77246384	0.002608605	DC
OL-1/ctrl	path:hsa05134	Legionellosis	26.02706808	0.003001667	DC
OL-1/ctrl	path:hsa05135	Yersinia infection	67.55290577	0.003523044	DC
OL-1/ctrl	path:hsa05146	Amoebiasis	22.5596808	0.003523044	DC
OL-1/ctrl	path:hsa04666	Fc gamma R-mediated phagocytosis	35.6088678	0.003725442	DC
OL-1/ctrl	path:hsa05418	Fluid shear stress and atherosclerosis	44.65852741	0.003725442	DC
OL-1/ctrl	path:hsa05332	Graft-versus-host disease	20.20367718	0.005033212	DC
OL-1/ctrl	path:hsa05132	Salmonella infection	100.4071852	0.006101951	DC
OL-1/ctrl	path:hsa04218	Cellular senescence	43.0256127	0.006101951	DC
OL-1/ctrl	path:hsa05321	Inflammatory bowel disease	70.93650849	0.006101951	DC
OL-1/ctrl	path:hsa04612	Antigen processing and presentation	30.26474723	0.009240742	DC
OL-1/ctrl	path:hsa04658	Th1 and Th2 cell differentiation	213.8153203	0.009275385	DC
OL-1/ctrl	path:hsa05160	Hepatitis C	68.5477707	0.009832643	DC
OL-1/ctrl	path:hsa04064	NF-kappa B signaling pathway	28.87682745	0.013509595	DC
OL-1/ctrl	path:hsa04668	TNF signaling pathway	40.79970593	0.017314292	DC
OL-1/ctrl	path:hsa04740	Olfactory transduction	105.0096357	0.020371398	DC
OL-1/ctrl	path:hsa05161	Hepatitis B	272.6246175	0.021789854	DC
OL-1/ctrl	path:hsa04979	Cholesterol metabolism	11.00416937	0.022774047	DC
OL-1/ctrl	path:hsa05320	Autoimmune thyroid disease	21.67924293	0.023029649	DC
OL-1/ctrl	path:hsa04610	Complement and coagulation cascades	38.8318699	0.026973947	DC
OL-1/ctrl	path:hsa04217	Necroptosis	57.53657222	0.028015753	DC
OL-1/ctrl	path:hsa04630	JAK-STAT signaling pathway	55.81040362	0.033296133	DC
OL-1/ctrl	path:hsa05142	Chagas disease	49.15181993	0.037479764	DC
OL-1/ctrl	path:hsa04919	Thyroid hormone signaling pathway	31.61669912	0.038282183	DC
OL-1/ctrl	path:hsa04144	Endocytosis	24.94896165	0.046454419	DC
OL-1/ctrl	path:hsa05170	Human immunodeficiency virus 1 infection	73.16237414	0.047005289	DC
OL-1/ctrl	path:hsa04216	Ferroptosis	7.583930404	0.05105341	DC
OL-1/ctrl	path:hsa04620	Toll-like receptor signaling pathway	37.71849317	0.05105341	DC
OL-1/ctrl	path:hsa04210	Apoptosis	47.97980417	0.056531357	DC
OL-1/ctrl	path:hsa04022	cGMP-PKG signaling pathway	33.15555547	0.064841933	DC
OL-1/ctrl	path:hsa04613	Neutrophil extracellular trap formation	33.53512365	0.065036907	DC
OL-1/ctrl	path:hsa05012	Parkinson disease	20.43399142	0.072726545	DC
OL-1/ctrl	path:hsa04744	Phototransduction	27.23244124	0.072726545	DC
OL-1/ctrl	path:hsa05322	Systemic lupus erythematosus	12.9307859	0.073007532	DC
OL-1/ctrl	path:hsa04066	HIF-1 signaling pathway	23.79654451	0.077907072	DC
OL-1/ctrl	path:hsa04657	IL-17 signaling pathway	33.39749845	0.077907072	DC
OL-1/ctrl	path:hsa04660	T cell receptor signaling pathway	30.5416103	0.077907072	DC
OL-1/ctrl	path:hsa04917	Prolactin signaling pathway	31.09660339	0.078241878	DC
OL-1/ctrl	path:hsa04622	RIG-I-like receptor signaling pathway	34.29766844	0.078787613	DC
OL-1/ctrl	path:hsa04137	Mitophagy - animal	13.61401158	0.086191426	DC
OL-1/ctrl	path:hsa05205	Proteoglycans in cancer	74.29169794	0.088545167	DC
OL-2/ctrl	path:hsa05164	Influenza A	178.6105961	6.61E-05	DC
OL-2/ctrl	path:hsa04061	Viral protein interaction with cytokine and cytokine receptor	140.6512396	9.54E-05	DC
OL-2/ctrl	path:hsa05200	Pathways in cancer	354.9048363	9.54E-05	DC
OL-2/ctrl	path:hsa05162	Measles	142.6902457	1.54E-04	DC
OL-2/ctrl	path:hsa04060	Cytokine-cytokine receptor interaction	228.9795094	1.54E-04	DC
OL-2/ctrl	path:hsa05131	Shigellosis	151.2767929	1.67E-04	DC
OL-2/ctrl	path:hsa05132	Salmonella infection	194.3818778	1.70E-04	DC
OL-2/ctrl	path:hsa05130	Pathogenic Escherichia coli infection	128.3898585	1.70E-04	DC
OL-2/ctrl	path:hsa05169	Epstein-Barr virus infection	178.5341482	1.70E-04	DC
OL-2/ctrl	path:hsa04062	Chemokine signaling pathway	130.4694709	2.28E-04	DC
OL-2/ctrl	path:hsa04621	NOD-like receptor signaling pathway	115.593874	2.28E-04	DC
OL-2/ctrl	path:hsa05323	Rheumatoid arthritis	50.95721334	2.75E-04	DC
OL-2/ctrl	path:hsa04625	C-type lectin receptor signaling pathway	86.20854601	3.35E-04	DC
OL-2/ctrl	path:hsa04380	Osteoclast differentiation	68.39876063	7.92E-04	DC
OL-2/ctrl	path:hsa05167	Kaposi sarcoma-associated herpesvirus infection	139.3780532	9.06E-04	DC
OL-2/ctrl	path:hsa05152	Tuberculosis	147.614626	0.001294846	DC
OL-2/ctrl	path:hsa05120	Epithelial cell signaling in Helicobacter pylori infection	35.99829009	0.001332686	DC
OL-2/ctrl	path:hsa04666	Fc gamma R-mediated phagocytosis	54.72088138	0.001419513	DC
OL-2/ctrl	path:hsa05133	Pertussis	88.17941309	0.001592805	DC
OL-2/ctrl	path:hsa05202	Transcriptional misregulation in cancer	72.26434266	0.001891501	DC
OL-2/ctrl	path:hsa05418	Fluid shear stress and atherosclerosis	70.13180819	0.001968839	DC
OL-2/ctrl	path:hsa05140	Leishmaniasis	60.10717167	0.002641625	DC
OL-2/ctrl	path:hsa05203	Viral carcinogenesis	57.06046612	0.002781196	DC
OL-2/ctrl	path:hsa04145	Phagosome	56.81743065	0.003911744	DC
OL-2/ctrl	path:hsa04668	TNF signaling pathway	74.81270054	0.003911744	DC
OL-2/ctrl	path:hsa05134	Legionellosis	41.68443016	0.003911744	DC
OL-2/ctrl	path:hsa04659	Th17 cell differentiation	78.37359442	0.003911744	DC
OL-2/ctrl	path:hsa04530	Tight junction	93.23670556	0.004542797	DC
OL-2/ctrl	path:hsa04144	Endocytosis	42.7269711	0.007297668	DC
OL-2/ctrl	path:hsa04672	Intestinal immune network for IgA production	31.70164966	0.007613745	DC
OL-2/ctrl	path:hsa05321	Inflammatory bowel disease	83.83147989	0.007626396	DC
OL-2/ctrl	path:hsa05135	Yersinia infection	83.60644985	0.007666405	DC
OL-2/ctrl	path:hsa04064	NF-kappa B signaling pathway	50.18056912	0.008648431	DC
OL-2/ctrl	path:hsa05166	Human T-cell leukemia virus 1 infection	125.8894527	0.009397536	DC
OL-2/ctrl	path:hsa05163	Human cytomegalovirus infection	138.6093619	0.00995052	DC
OL-2/ctrl	path:hsa05160	Hepatitis C	117.5038468	0.010767434	DC
OL-2/ctrl	path:hsa04670	Leukocyte transendothelial migration	67.45205671	0.012217802	DC
OL-2/ctrl	path:hsa04210	Apoptosis	79.10378135	0.012336145	DC
OL-2/ctrl	path:hsa04622	RIG-I-like receptor signaling pathway	60.80431613	0.016119564	DC
OL-2/ctrl	path:hsa05161	Hepatitis B	390.1282808	0.020183953	DC
OL-2/ctrl	path:hsa05416	Viral myocarditis	27.37229899	0.020371398	DC
OL-2/ctrl	path:hsa04217	Necroptosis	100.245769	0.020371398	DC
OL-2/ctrl	path:hsa05146	Amoebiasis	40.9810947	0.020371398	DC
OL-2/ctrl	path:hsa05012	Parkinson disease	44.01632103	0.020371398	DC
OL-2/ctrl	path:hsa05110	Vibrio cholerae infection	19.24964497	0.020371398	DC
OL-2/ctrl	path:hsa04740	Olfactory transduction	202.6182123	0.020371398	DC
OL-2/ctrl	path:hsa04620	Toll-like receptor signaling pathway	71.83129929	0.022004067	DC
OL-2/ctrl	path:hsa04657	IL-17 signaling pathway	72.00757363	0.022004067	DC
OL-2/ctrl	path:hsa04930	Type II diabetes mellitus	51.0208028	0.022004067	DC
OL-2/ctrl	path:hsa04714	Thermogenesis	73.48158611	0.022004067	DC
OL-2/ctrl	path:hsa04932	Non-alcoholic fatty liver disease	54.62511651	0.022004067	DC
OL-2/ctrl	path:hsa04137	Mitophagy - animal	24.66924911	0.02570624	DC
OL-2/ctrl	path:hsa04216	Ferroptosis	15.84587407	0.025903221	DC
OL-2/ctrl	path:hsa04218	Cellular senescence	81.92381216	0.038418206	DC
OL-2/ctrl	path:hsa05145	Toxoplasmosis	51.42081407	0.038665164	DC
OL-2/ctrl	path:hsa04068	FoxO signaling pathway	65.20535614	0.038665164	DC
OL-2/ctrl	path:hsa04623	Cytosolic DNA-sensing pathway	39.84606284	0.039726411	DC
OL-2/ctrl	path:hsa05170	Human immunodeficiency virus 1 infection	106.7561615	0.043182743	DC
OL-2/ctrl	path:hsa05016	Huntington disease	44.09909171	0.044498649	DC
OL-2/ctrl	path:hsa05100	Bacterial invasion of epithelial cells	77.5377186	0.044915188	DC
OL-2/ctrl	path:hsa05144	Malaria	25.21891677	0.04689223	DC
OL-2/ctrl	path:hsa04080	Neuroactive ligand-receptor interaction	86.96018946	0.050693019	DC
OL-2/ctrl	path:hsa05221	Acute myeloid leukemia	40.51861968	0.050836132	DC
OL-2/ctrl	path:hsa05212	Pancreatic cancer	34.72447145	0.050836132	DC
OL-2/ctrl	path:hsa04115	p53 signaling pathway	42.76103313	0.058937385	DC
OL-2/ctrl	path:hsa04664	Fc epsilon RI signaling pathway	34.99354651	0.059847841	DC
OL-2/ctrl	path:hsa05142	Chagas disease	74.61627218	0.061986675	DC
OL-2/ctrl	path:hsa05225	Hepatocellular carcinoma	91.56596521	0.061986675	DC
OL-2/ctrl	path:hsa05014	Amyotrophic lateral sclerosis	58.48091238	0.065092771	DC
OL-2/ctrl	path:hsa05020	Prion disease	54.8291404	0.065564178	DC
OL-2/ctrl	path:hsa04630	JAK-STAT signaling pathway	87.24289566	0.068474464	DC
OL-2/ctrl	path:hsa04610	Complement and coagulation cascades	53.90533983	0.068474464	DC
OL-2/ctrl	path:hsa04140	Autophagy - animal	64.03722509	0.071386774	DC
OL-2/ctrl	path:hsa04613	Neutrophil extracellular trap formation	56.93948335	0.076745202	DC
OL-2/ctrl	path:hsa04211	Longevity regulating pathway	31.32951245	0.078537416	DC
OL-2/ctrl	path:hsa04066	HIF-1 signaling pathway	40.58871901	0.078537416	DC
OL-2/ctrl	path:hsa04141	Protein processing in endoplasmic reticulum	44.53881985	0.078537416	DC
OL-2/ctrl	path:hsa05330	Allograft rejection	20.99067688	0.08161547	DC
OL-2/ctrl	path:hsa01524	Platinum drug resistance	37.452477	0.090086537	DC
PolyI:C+R848/DMSO	path:hsa05169	Epstein-Barr virus infection	234.7630214	3.95E-04	DC
PolyI:C+R848/DMSO	path:hsa04625	C-type lectin receptor signaling pathway	97.80466514	3.95E-04	DC
PolyI:C+R848/DMSO	path:hsa05203	Viral carcinogenesis	90.44389334	3.95E-04	DC
PolyI:C+R848/DMSO	path:hsa05171	Coronavirus disease - COVID-19	206.0229377	5.58E-04	DC
PolyI:C+R848/DMSO	path:hsa05163	Human cytomegalovirus infection	185.0791572	0.001130664	DC
PolyI:C+R848/DMSO	path:hsa05164	Influenza A	191.4312365	0.001140311	DC
PolyI:C+R848/DMSO	path:hsa04145	Phagosome	81.83691322	0.001140311	DC
PolyI:C+R848/DMSO	path:hsa04062	Chemokine signaling pathway	150.9080193	0.001140311	DC
PolyI:C+R848/DMSO	path:hsa05131	Shigellosis	198.7067484	0.001140311	DC
PolyI:C+R848/DMSO	path:hsa05133	Pertussis	102.9498676	0.001512185	DC
PolyI:C+R848/DMSO	path:hsa04061	Viral protein interaction with cytokine and cytokine receptor	148.9687443	0.001512185	DC
PolyI:C+R848/DMSO	path:hsa04210	Apoptosis	141.8059485	0.001512185	DC
PolyI:C+R848/DMSO	path:hsa05200	Pathways in cancer	392.0236804	0.001512185	DC
PolyI:C+R848/DMSO	path:hsa05202	Transcriptional misregulation in cancer	99.22897511	0.002085672	DC
PolyI:C+R848/DMSO	path:hsa05134	Legionellosis	62.01580613	0.002085672	DC
PolyI:C+R848/DMSO	path:hsa05012	Parkinson disease	77.85915157	0.002988297	DC
PolyI:C+R848/DMSO	path:hsa04668	TNF signaling pathway	99.86375788	0.002988297	DC
PolyI:C+R848/DMSO	path:hsa04621	NOD-like receptor signaling pathway	156.0210648	0.004507284	DC
PolyI:C+R848/DMSO	path:hsa05132	Salmonella infection	218.2268321	0.004507284	DC
PolyI:C+R848/DMSO	path:hsa04932	Non-alcoholic fatty liver disease	88.05256929	0.004976923	DC
PolyI:C+R848/DMSO	path:hsa05166	Human T-cell leukemia virus 1 infection	134.7088612	0.004976923	DC
PolyI:C+R848/DMSO	path:hsa04060	Cytokine-cytokine receptor interaction	247.0154354	0.005118787	DC
PolyI:C+R848/DMSO	path:hsa04141	Protein processing in endoplasmic reticulum	64.64918756	0.00539835	DC
PolyI:C+R848/DMSO	path:hsa05170	Human immunodeficiency virus 1 infection	169.8301671	0.005477787	DC
PolyI:C+R848/DMSO	path:hsa05167	Kaposi sarcoma-associated herpesvirus infection	177.4393354	0.005477787	DC
PolyI:C+R848/DMSO	path:hsa05016	Huntington disease	83.23702607	0.005644497	DC
PolyI:C+R848/DMSO	path:hsa04622	RIG-I-like receptor signaling pathway	83.44005825	0.006685241	DC
PolyI:C+R848/DMSO	path:hsa05120	Epithelial cell signaling in Helicobacter pylori infection	54.40882201	0.006685241	DC
PolyI:C+R848/DMSO	path:hsa05162	Measles	139.6121954	0.007051838	DC
PolyI:C+R848/DMSO	path:hsa05152	Tuberculosis	169.6973867	0.007226287	DC
PolyI:C+R848/DMSO	path:hsa05160	Hepatitis C	151.5660099	0.007612095	DC
PolyI:C+R848/DMSO	path:hsa05020	Prion disease	92.60245062	0.007660504	DC
PolyI:C+R848/DMSO	path:hsa05130	Pathogenic Escherichia coli infection	169.3406861	0.008141566	DC
PolyI:C+R848/DMSO	path:hsa04380	Osteoclast differentiation	102.2250295	0.008473124	DC
PolyI:C+R848/DMSO	path:hsa04620	Toll-like receptor signaling pathway	96.52861936	0.008551378	DC
PolyI:C+R848/DMSO	path:hsa05135	Yersinia infection	103.7580872	0.008551378	DC
PolyI:C+R848/DMSO	path:hsa04137	Mitophagy - animal	27.88221433	0.008551378	DC
PolyI:C+R848/DMSO	path:hsa05323	Rheumatoid arthritis	61.47596562	0.008551378	DC
PolyI:C+R848/DMSO	path:hsa05014	Amyotrophic lateral sclerosis	106.5464062	0.010754035	DC
PolyI:C+R848/DMSO	path:hsa05110	Vibrio cholerae infection	26.94900548	0.010890862	DC
PolyI:C+R848/DMSO	path:hsa04020	Calcium signaling pathway	170.6979525	0.011055536	DC
PolyI:C+R848/DMSO	path:hsa04152	AMPK signaling pathway	50.8556273	0.011971615	DC
PolyI:C+R848/DMSO	path:hsa04614	Renin-angiotensin system	26.60509406	0.011971615	DC
PolyI:C+R848/DMSO	path:hsa04714	Thermogenesis	77.29137575	0.011971615	DC
PolyI:C+R848/DMSO	path:hsa05161	Hepatitis B	493.7322046	0.011971615	DC
PolyI:C+R848/DMSO	path:hsa03018	RNA degradation	22.23075982	0.012708658	DC
PolyI:C+R848/DMSO	path:hsa05418	Fluid shear stress and atherosclerosis	117.9834916	0.01316856	DC
PolyI:C+R848/DMSO	path:hsa05145	Toxoplasmosis	84.87683353	0.013267801	DC
PolyI:C+R848/DMSO	path:hsa04140	Autophagy - animal	93.18974513	0.014182326	DC
PolyI:C+R848/DMSO	path:hsa04623	Cytosolic DNA-sensing pathway	58.09793197	0.014182326	DC
PolyI:C+R848/DMSO	path:hsa04130	SNARE interactions in vesicular transport	11.80898265	0.014182326	DC
PolyI:C+R848/DMSO	path:hsa05140	Leishmaniasis	77.03213854	0.014810811	DC
PolyI:C+R848/DMSO	path:hsa04666	Fc gamma R-mediated phagocytosis	55.44645986	0.015378693	DC
PolyI:C+R848/DMSO	path:hsa04144	Endocytosis	79.31657016	0.017014507	DC
PolyI:C+R848/DMSO	path:hsa04723	Retrograde endocannabinoid signaling	49.93371678	0.017014507	DC
PolyI:C+R848/DMSO	path:hsa05212	Pancreatic cancer	36.36419498	0.017014507	DC
PolyI:C+R848/DMSO	path:hsa05142	Chagas disease	85.24069127	0.023356764	DC
PolyI:C+R848/DMSO	path:hsa04218	Cellular senescence	115.3072596	0.023356764	DC
PolyI:C+R848/DMSO	path:hsa04919	Thyroid hormone signaling pathway	46.43870066	0.023356764	DC
PolyI:C+R848/DMSO	path:hsa04927	Cortisol synthesis and secretion	48.51153917	0.02623834	DC
PolyI:C+R848/DMSO	path:hsa04613	Neutrophil extracellular trap formation	81.98887914	0.026830793	DC
PolyI:C+R848/DMSO	path:hsa04659	Th17 cell differentiation	67.70356281	0.028386249	DC
PolyI:C+R848/DMSO	path:hsa04930	Type II diabetes mellitus	57.50597921	0.028680005	DC
PolyI:C+R848/DMSO	path:hsa04612	Antigen processing and presentation	55.01641456	0.029548912	DC
PolyI:C+R848/DMSO	path:hsa04934	Cushing syndrome	161.9345326	0.031898967	DC
PolyI:C+R848/DMSO	path:hsa05165	Human papillomavirus infection	246.2104309	0.031898967	DC
PolyI:C+R848/DMSO	path:hsa04068	FoxO signaling pathway	90.60384056	0.032794826	DC
PolyI:C+R848/DMSO	path:hsa04213	Longevity regulating pathway - multiple species	39.26314641	0.034725358	DC
PolyI:C+R848/DMSO	path:hsa04662	B cell receptor signaling pathway	49.74777815	0.036386019	DC
PolyI:C+R848/DMSO	path:hsa04922	Glucagon signaling pathway	47.46356743	0.036556949	DC
PolyI:C+R848/DMSO	path:hsa01524	Platinum drug resistance	45.52789445	0.038512143	DC
PolyI:C+R848/DMSO	path:hsa04933	AGE-RAGE signaling pathway in diabetic complications	74.92131583	0.042179938	DC
PolyI:C+R848/DMSO	path:hsa04371	Apelin signaling pathway	104.4640005	0.045635007	DC
PolyI:C+R848/DMSO	path:hsa04610	Complement and coagulation cascades	69.21570267	0.047385939	DC
PolyI:C+R848/DMSO	path:hsa04216	Ferroptosis	21.03421197	0.047586382	DC
PolyI:C+R848/DMSO	path:hsa04211	Longevity regulating pathway	53.12947995	0.047586382	DC
PolyI:C+R848/DMSO	path:hsa04611	Platelet activation	76.0056313	0.048691073	DC
PolyI:C+R848/DMSO	path:hsa04740	Olfactory transduction	124.1821163	0.048829696	DC
PolyI:C+R848/DMSO	path:hsa04530	Tight junction	122.9625609	0.051618675	DC
PolyI:C+R848/DMSO	path:hsa04217	Necroptosis	135.674175	0.051618675	DC
PolyI:C+R848/DMSO	path:hsa04066	HIF-1 signaling pathway	51.26377269	0.052492529	DC
PolyI:C+R848/DMSO	path:hsa05017	Spinocerebellar ataxia	34.99161666	0.052797407	DC
PolyI:C+R848/DMSO	path:hsa05216	Thyroid cancer	25.95523047	0.052797407	DC
PolyI:C+R848/DMSO	path:hsa05150	Staphylococcus aureus infection	52.84061648	0.052797407	DC
PolyI:C+R848/DMSO	path:hsa05223	Non-small cell lung cancer	44.85735191	0.060554192	DC
PolyI:C+R848/DMSO	path:hsa04064	NF-kappa B signaling pathway	74.62282455	0.068933962	DC
PolyI:C+R848/DMSO	path:hsa05034	Alcoholism	42.21711037	0.068961106	DC
PolyI:C+R848/DMSO	path:hsa03320	PPAR signaling pathway	41.16401314	0.070191401	DC
PolyI:C+R848/DMSO	path:hsa05022	Pathways of neurodegeneration - multiple diseases	197.2744319	0.071152784	DC
PolyI:C+R848/DMSO	path:hsa05221	Acute myeloid leukemia	39.52479	0.073330512	DC
PolyI:C+R848/DMSO	path:hsa04657	IL-17 signaling pathway	77.64502784	0.073330512	DC
PolyI:C+R848/DMSO	path:hsa04925	Aldosterone synthesis and secretion	71.65489769	0.074686772	DC
PolyI:C+R848/DMSO	path:hsa04726	Serotonergic synapse	66.49571012	0.074686772	DC
PolyI:C+R848/DMSO	path:hsa04920	Adipocytokine signaling pathway	56.70753384	0.074686772	DC
PolyI:C+R848/DMSO	path:hsa04721	Synaptic vesicle cycle	35.1907377	0.074686772	DC
PolyI:C+R848/DMSO	path:hsa04390	Hippo signaling pathway	121.5798231	0.079252505	DC
PolyI:C+R848/DMSO	path:hsa05205	Proteoglycans in cancer	174.7364211	0.080880422	DC
PolyI:C+R848/DMSO	path:hsa05220	Chronic myeloid leukemia	35.04818584	0.084549746	DC
PolyI:C+R848/DMSO	path:hsa05146	Amoebiasis	53.62499518	0.084549746	DC
PolyI:C+R848/DMSO	path:hsa05322	Systemic lupus erythematosus	35.20197092	0.084549746	DC
PolyI:C+R848/DMSO	path:hsa04110	Cell cycle	72.5159854	0.088138508	DC
PolyI:C+R848/DMSO	path:hsa04010	MAPK signaling pathway	150.6308176	0.088360642	DC
PolyI:C+R848/DMSO	path:hsa01522	Endocrine resistance	55.47656236	0.090242213	DC
PolyI:C+R848/DMSO	path:hsa04914	Progesterone-mediated oocyte maturation	32.33085676	0.091109361	DC
PolyI:C+R848/DMSO	path:hsa04670	Leukocyte transendothelial migration	82.38603071	0.095764037	DC
